# S100a4^+^ alveolar macrophages accelerate the progression of precancerous atypical adenomatous hyperplasia by promoting the angiogenic function regulated by fatty acid metabolism

**DOI:** 10.1101/2024.10.17.618873

**Authors:** Hong Huang, Ying Yang, Qiuju Zhang, Yongfeng Yang, Zhenqi Xiong, Shengqiang Mao, Tingting Song, Yilong Wang, Zhiqiang Liu, Hong Bu, Li Zhang, Le Zhang

## Abstract

Lung cancer is preceded by premalignant lesions, and what factors drive this transformation and the potential regulatory mode in the context of tumor initiation remain to be elucidated. In the course of precancerous lesions, we found a phasic shift in metabolic patterns. Macrophages are a heterogeneous cell population with high plasticity in the tumor microenvironment. Single-cell interaction and metabolic analyses highlighted a cellular state, S100a4^+^ alveolar macrophages, which exhibited distinct fatty acid metabolic activity, such as palmitic acid metabolism, at the atypical adenomatous hyperplasia stage, accompanied by an angiogenic-promoting function in a pre-neoplastic setting. These findings were reproducible in human single-cell transcriptomes and had been confirmed by histopathological staining and in vitro cell coculture assays. Taken together, the results from this study demonstrated that the S100a4^+^ alveolar macrophage subset contributes to tumorigenesis by altering its metabolic state, suggesting that metabolic interventions targeting this cell state in the early stage of disease may delay neoplastic transformation of the lung epithelium.
