## Supplementary table for "S100a4^+^ alveolar macrophages accelerate the progression of precancerous atypical adenomatous hyperplasia by promoting the angiogenic function regulated by fatty acid metabolism"

### Sheet: Sheet1
M1_like	M2_like	Angiogenesis	Phagocytosis	Antigen_presentation	Immunosuppression
Azin1	Alox5	Anxa1	Cd74	B2m	Arg1
Cd38	Arg1	Anxa2	Fcgr2b	Calr	Tdo2
Cxcl10	Chil3	C3	Gsn	Canx	Ido1
Cxcl9	Cd163	E2f2	Hsp90aa1	Cd4	Vsir
Fpr2	Il10	Fn1	Itgam	Cd74	Cd80
Il18	Il10ra	Tgfbi	Itgb1	Cd8a	Icosl
Il1b	Il10rb	Ramp1	Msr1	Cd8b1	Pdcd1lg2
Irf5	Irf4	Lrg1	Ccl2	Ciita	Cd274
Nfkbiz	Kif4	Spint1	Tgm2	Creb1	Cd276
Tlr4	Mrc1	Vegfa	Thbs1	Ctsb	Tgfb1
Tnf	Myc	Edn1	Tlr2	Ctsl	Il4
Cd80	Socs2	Stc1	Cd93	Ctss	Il10
Ccr7	Tgm2	Ptk2	Ctsl	H2-Q10	Nt5e
Il6	Gm21970	Tymp	Tuba1c	H2-Q7	Entpd1
Irf1	Ctsb	Ezh2	Cebpb	Gm8909	H2-T23
Fpr3	Wnt7b	Spp1	Ctsd	H2-D1	H2-Q6
Cxcl11	Tgfb3	E2f3	Clec4w	H2-M2	Ccl2
Ido1	Tgfb1	Ccnd2	Nfkbia	H2-DMa	Ccl5
Cd86	Tnfsf8	Fyn	Trem1	H2-DMb1	Ccl22
Cd40	Ccl20	Cxcr4	Cd163	H2-Oa	Vegfa
Kynu	Vegfc	Jag2	Gm49368	H2-Ob	Igfbp3
Il1a	Egf	Hey1	Mrc1	H2-Aa	Cxcl1
	Vtcn1	Fgfr1	C1qb	H2-Ab1	Cx3cl1
	Cd276	Vav2	Fcgr3	H2-Ea	Cd200
	Msr1	Fgf18	Mertk	H2-Eb1	Lgals9
	Ctsc	Vcan	Gm49369	H2-T23	Trem2
	Mmp14	Tnfaip6		H2-M3	Sirpa
	Ccl22	Notch1		H2-Q1	Prib
	Vegfd	Pdgfa		H2-Q2	Ptges
	Tgfb2	Cd44		Hsp90aa1	Prkaa1
	Mmp19	Ccne1		Hsp90ab1	Rela
	Vegfa	Itgav		Hspa1a	Gm4737
	Ccl17	Jag1		Hspa1b	Cd200r1
	Vegfb	Mmp9		Hspa1l	Cd200r4
	Clec7a			Hspa2	Cd200r2
	Lyve1			Hspa4	Cd200r3
	Tnfsf12			Hspa5	Vcam1
	Il4ra			Hspa8	Ifng
	Gm49369			Ifi30	Lipa
	Ctsd			Ifna12	H2-Eb2
	Ccl24			Ifna14	Cd14
	Ctsa			Ifna15	Foxp3
	Mmp9			Ifna16	Fas
	Fn1			Ifna2	Cav1
	Ccl4			Ifna4	Tnf
	Ccl3			Ifna5	Mtor
				Ifna6	Siglecf
				Ifna7	Cd33
				Ifna9	Mthfr
				Ifna11	Cd40lg
				Ifna13	C4b
				Kir3dl1	Cd4
				Kir3dl2	Gpr68
				Klrc1	Tnfsf9
				Klrc2	Fgfr1
				Klrc3	Tnfrsf8
				Klrd1	C4bp
				Lgmn	Furin
				Lta	Cd28
				Nfya	Ctla4
				Nfyb	Cd209b
				Nfyc	Cd209c
				Pdia3	Cd209a
				Psme1	Cd209e
				Psme2	Cd209d
				Psme3	Ccr4
				Rfx5	Il27
				Rfxank	Sgpl1
				Rfxap	Nod2
				Tap1	S1pr1
				Tap2	Lgals1
				Tapbp	Raf1
				Abcb9	Ahcy
				Ace	Fut4
				Ap3b1	Gm21983
				Ap3d1	Mia
				Arl8b	Adipor2
				Atg5	Icam1
				Azgp1	Il2ra
				Ccl19	Il9
				Ccl21a	Cx3cr1
				Ccr7	Anxa1
				Cd1d1	Itgam
				Cd209b	Gm49368
				Cd68	Adipor1
				Clec4a3	Rps6kb1
				Ctsd	Il1rl1
				Ctse	Lif
				Ctsf	Wt1
				Ctsh	Siglech
				Dnm2	Kmo
				Erap1	Irak3
				Ext1
				Fcer1g
				Fcgr2b
				Fgl2
				Gba
				Hfe
				Icam1
				Ide
				Ikbkb
				Kdm5d
				Pirb
				Lnpep
				Marchf1
				Marchf8
				Mfsd6
				Mr1
				Nod1
				Nod2
				Pikfyve
				Psmb8
				Pycard
				Rab10
				Rab27a
				Rab32
				Rab33a
				Rab34
				Rab35
				Rab3b
				Rab3c
				Rab4a
				Rab5b
				Rab6a
				Rab8b
				Relb
				Rftn1
				Sar1b
				Slc11a1
				Tapbpl
				Thbs1
				Traf6
				Trem2
				Trex1
				Was
				Wdfy4
				Ythdf1
				H2-Eb2
				Clec4a1
				H2-DMb2
				H2-Q4
				H2-Q6
				Cd1d2
				Ifnab
				Ifna1
				Clec2m
				Klre1
				Klri1
				Klri2
				Klrh1
				Cd209c
				Cd209a
				Cd209e
				Cd209d
				Psme2b
				H2-T24
				H2-T22
				Gm11127
				Gm7030
				H2-T10
				H2-T3
				H2-M10.2
				H2-M10.1
				H2-M10.3
				H2-M10.4
				H2-M11
				H2-M9
				H2-M1
				H2-M10.5
				H2-M10.6
				H2-M5
				H2-K1
				Cd209f
				Cd209g
				Gm49369
				Ccl21d
				Gm13304
				Ccl21b
				Gm10591
				Fcgr3
